# From toxic waste to beneficial nutrient: acetate boosts *E. coli* growth at low glycolytic flux

**DOI:** 10.1101/2022.09.20.506926

**Authors:** Pierre Millard, Thomas Gosselin-Monplaisir, Sandrine Uttenweiler-Joseph, Brice Enjalbert

## Abstract

Acetate, a major by-product of glycolytic metabolism in *Escherichia coli* and many other microorganisms, has long been considered a toxic waste compound that inhibits microbial growth. This counterproductive auto-inhibition represents a major problem in biotechnology and has puzzled the scientific community for decades. Recent studies have revealed that acetate is also a co-substrate of glycolytic nutrients and a global regulator of *E. coli* metabolism and physiology. Here, we used a systems biology strategy to investigate the mutual regulation of glycolytic and acetate metabolism. Computational and experimental results demonstrate that reducing the glycolytic flux enhances co-utilization of acetate with glucose. Acetate metabolism thus compensates for the reduction in glycolytic flux and eventually buffers carbon uptake so that acetate, far from being toxic, actually enhances *E. coli* growth under these conditions. We validated this mechanism using three orthogonal strategies: chemical inhibition of glucose uptake, glycolytic mutant strains, and alternative substrates with a natively low glycolytic flux. Acetate makes *E. coli* more robust to glycolytic perturbations and is a valuable nutrient, with a beneficial effect on microbial growth.
