## Supplementary material for "From toxic waste to beneficial nutrient: acetate boosts *E. coli* growth at low glycolytic flux": Source Data: predicted fluxes.xlsx

### Sheet: Feuil1
glycolytic activity (%)	Glucose uptake rate (mmol/gDW/h)				Acetate flux (mmol/gDW/h)				Growth rate (h-1)				Total C uptake (mmol/gDW/h)
	0 mM acetate		30 mM acetate		0 mM acetate		30 mM acetate		0 mM acetate		30 mM acetate		0 mM acetate		30 mM acetate
	qGLC	sd	qGLC	sd	qACE	sd	qACE	sd	mu	sd	mu	sd	C upt.	sd	C upt.	sd
20	0.113522	0.00582915	0.337554	0.0164779	0.741246	0.125651	-4.45374	0.248974	0.113522	0.00582915	0.337554	0.0164779	10.3089	0.38948	15.4267	0.623028
22	0.123988	0.00641806	0.341354	0.0163614	0.831042	0.139923	-4.36891	0.244208	0.123988	0.00641806	0.341354	0.0163614	11.3085	0.426102	15.9089	0.629041
24	0.134492	0.00700788	0.345169	0.0162468	0.920196	0.154045	-4.28435	0.239432	0.134492	0.00700788	0.345169	0.0162468	12.3093	0.462946	16.3917	0.635553
26	0.145031	0.00759576	0.348999	0.0161343	1.00871	0.167988	-4.20006	0.234648	0.145031	0.00759576	0.348999	0.0161343	13.3114	0.499962	16.8751	0.642555
28	0.155606	0.00817979	0.352844	0.0160241	1.09659	0.18173	-4.11602	0.229856	0.155606	0.00817979	0.352844	0.0160241	14.3148	0.537116	17.3589	0.650036
30	0.166216	0.00875867	0.356704	0.0159165	1.18384	0.195258	-4.03225	0.225059	0.166216	0.00875867	0.356704	0.0159165	15.3195	0.574383	17.8433	0.657988
32	0.176862	0.00933152	0.360578	0.0158115	1.27047	0.208563	-3.94874	0.220259	0.176862	0.00933152	0.360578	0.0158115	16.3254	0.611748	18.3282	0.666398
34	0.187544	0.00989777	0.364467	0.0157093	1.35647	0.221638	-3.86549	0.215459	0.187544	0.00989777	0.364467	0.0157093	17.3325	0.649197	18.8136	0.675258
36	0.19826	0.010457	0.368371	0.0156104	1.44185	0.23448	-3.78251	0.210661	0.19826	0.010457	0.368371	0.0156104	18.3409	0.686725	19.2996	0.684554
38	0.20901	0.0110091	0.37229	0.0155147	1.52662	0.247088	-3.69979	0.205869	0.20901	0.0110091	0.37229	0.0155147	19.3505	0.724325	19.786	0.694277
40	0.219796	0.0115538	0.376224	0.0154226	1.61078	0.259459	-3.61733	0.201085	0.219796	0.0115538	0.376224	0.0154226	20.3613	0.761996	20.273	0.704414
42	0.230615	0.0120911	0.380172	0.0153342	1.69434	0.271594	-3.53513	0.196314	0.230615	0.0120911	0.380172	0.0153342	21.3733	0.799736	20.7606	0.714953
44	0.241468	0.0126211	0.384136	0.0152499	1.77729	0.283494	-3.45319	0.191558	0.241468	0.0126211	0.384136	0.0152499	22.3866	0.837545	21.2486	0.725883
46	0.252355	0.0131439	0.388114	0.0151698	1.85965	0.295159	-3.37152	0.186824	0.252355	0.0131439	0.388114	0.0151698	23.401	0.875424	21.7372	0.737193
48	0.263276	0.0136596	0.392107	0.0150941	1.94142	0.306592	-3.29011	0.182114	0.263276	0.0136596	0.392107	0.0150941	24.4166	0.913375	22.2263	0.748872
50	0.274229	0.0141683	0.396114	0.0150232	2.02259	0.317794	-3.20896	0.177436	0.274229	0.0141683	0.396114	0.0150232	25.4334	0.951401	22.7159	0.760907
52	0.285216	0.0146704	0.400137	0.0149572	2.10319	0.328767	-3.12807	0.172795	0.285216	0.0146704	0.400137	0.0149572	26.4513	0.989503	23.2061	0.773289
54	0.296236	0.0151658	0.404174	0.0148964	2.1832	0.339515	-3.04744	0.168197	0.296236	0.0151658	0.404174	0.0148964	27.4704	1.02768	23.6967	0.786006
56	0.307288	0.015655	0.408226	0.014841	2.26264	0.35004	-2.96708	0.163651	0.307288	0.015655	0.408226	0.014841	28.4907	1.06595	24.1879	0.799049
58	0.318372	0.0161382	0.412293	0.0147913	2.34151	0.360345	-2.88698	0.159163	0.318372	0.0161382	0.412293	0.0147913	29.5121	1.1043	24.6796	0.812406
60	0.329488	0.0166156	0.416374	0.0147475	2.41982	0.370433	-2.80713	0.154745	0.329488	0.0166156	0.416374	0.0147475	30.5346	1.14274	25.1719	0.826068
62	0.340636	0.0170875	0.42047	0.0147098	2.49756	0.380307	-2.72755	0.150405	0.340636	0.0170875	0.42047	0.0147098	31.5583	1.18127	25.6646	0.840026
64	0.351815	0.0175541	0.424581	0.0146784	2.57474	0.389972	-2.64823	0.146156	0.351815	0.0175541	0.424581	0.0146784	32.5831	1.2199	26.1579	0.854271
66	0.363026	0.0180159	0.428707	0.0146536	2.65137	0.39943	-2.56917	0.142009	0.363026	0.0180159	0.428707	0.0146536	33.609	1.25863	26.6517	0.868793
68	0.374268	0.018473	0.432847	0.0146357	2.72746	0.408685	-2.49037	0.137978	0.374268	0.018473	0.432847	0.0146357	34.6359	1.29746	27.146	0.883585
70	0.38554	0.0189258	0.437002	0.0146247	2.80299	0.417742	-2.41183	0.13408	0.38554	0.0189258	0.437002	0.0146247	35.664	1.3364	27.6409	0.898637
72	0.396843	0.0193746	0.441172	0.0146209	2.87799	0.426603	-2.33355	0.13033	0.396843	0.0193746	0.441172	0.0146209	36.6932	1.37544	28.1362	0.913943
74	0.408176	0.0198196	0.445356	0.0146245	2.95245	0.435274	-2.25553	0.126748	0.408176	0.0198196	0.445356	0.0146245	37.7234	1.4146	28.6321	0.929495
76	0.41954	0.0202612	0.449555	0.0146357	3.02638	0.443757	-2.17777	0.123352	0.41954	0.0202612	0.449555	0.0146357	38.7547	1.45387	29.1285	0.945285
78	0.430933	0.0206998	0.453769	0.0146546	3.09978	0.452057	-2.10027	0.120164	0.430933	0.0206998	0.453769	0.0146546	39.787	1.49327	29.6254	0.961307
80	0.442355	0.0211355	0.457997	0.0146814	3.17266	0.460179	-2.02303	0.117207	0.442355	0.0211355	0.457997	0.0146814	40.8204	1.53278	30.1228	0.977553
82	0.453807	0.0215688	0.46224	0.0147163	3.24503	0.468125	-1.94605	0.114505	0.453807	0.0215688	0.46224	0.0147163	41.8548	1.57242	30.6208	0.994019
84	0.465288	0.0219999	0.466497	0.0147593	3.31687	0.475902	-1.86932	0.112081	0.465288	0.0219999	0.466497	0.0147593	42.8902	1.61218	31.1193	1.0107
86	0.476798	0.0224291	0.470769	0.0148106	3.38821	0.483512	-1.79286	0.10996	0.476798	0.0224291	0.470769	0.0148106	43.9267	1.65207	31.6183	1.02758
88	0.488337	0.0228568	0.475056	0.0148703	3.45904	0.49096	-1.71665	0.108167	0.488337	0.0228568	0.475056	0.0148703	44.9642	1.69209	32.1178	1.04467
90	0.499903	0.0232832	0.479357	0.0149385	3.52937	0.498251	-1.6407	0.106723	0.499903	0.0232832	0.479357	0.0149385	46.0027	1.73225	32.6178	1.06195
92	0.511498	0.0237086	0.483673	0.0150153	3.5992	0.505388	-1.565	0.10565	0.511498	0.0237086	0.483673	0.0150153	47.0422	1.77254	33.1183	1.07943
94	0.523121	0.0241333	0.488003	0.0151006	3.66854	0.512376	-1.48957	0.104966	0.523121	0.0241333	0.488003	0.0151006	48.0826	1.81297	33.6194	1.09709
96	0.534771	0.0245576	0.492348	0.0151946	3.73739	0.519219	-1.41439	0.104684	0.534771	0.0245576	0.492348	0.0151946	49.1241	1.85353	34.1209	1.11493
98	0.546449	0.0249818	0.496707	0.0152972	3.80576	0.525922	-1.33947	0.104815	0.546449	0.0249818	0.496707	0.0152972	50.1665	1.89424	34.623	1.13295
100	0.558154	0.0254061	0.501081	0.0154085	3.87365	0.532489	-1.2648	0.105362	0.558154	0.0254061	0.501081	0.0154085	51.2098	1.93508	35.1256	1.15115
