## Supplementary material for "From toxic waste to beneficial nutrient: acetate boosts *E. coli* growth at low glycolytic flux": Source Data: measured fluxes.xlsx

### Sheet: Feuil1
strain	carbon_source	aMG (mM)	ACE (mM)	mu (h-1)	qGLC (mmol/gDW/h)	qACE (mmol/gDW/h)	total_C_uptake (Cmmol/gDW/h)	acetate_contribution (%)	source
E_coli_K12_MG1655_wt	glucose	0	0.452	0.5211	8.6549	1.517	48.8954	-6.20508	Enjalbert_2017
E_coli_K12_MG1655_wt	glucose	0	1.116	0.6111	8.3613	1.2685	47.6308	-5.32639	Enjalbert_2017
E_coli_K12_MG1655_wt	glucose	0	0.4784	0.6457	8.1154	1.9847	44.723	-8.87552	Enjalbert_2017
E_coli_K12_MG1655_wt	glucose	100	0.1034	0.2807	6.3128	-0.0241	37.925	0.127093	this_study
E_coli_K12_MG1655_wt	glucose	100	0.1343	0.2567	6.8378	-0.0376	41.102	0.182959	this_study
E_coli_K12_MG1655_wt	glucose	100	0.2002	0.2992	7.0267	0	42.1602	0	this_study
E_coli_K12_MG1655_wt	glucose	0	0.2267	0.6587	9.9092	2.3754	54.7044	-8.68449	this_study
E_coli_K12_MG1655_wt	glucose	10	0.2858	0.5856	9.2598	1.7671	52.0246	-6.79332	this_study
E_coli_K12_MG1655_wt	glucose	20	0.2793	0.5339	9.0196	1.2489	51.6198	-4.83884	this_study
E_coli_K12_MG1655_wt	glucose	30	0.4247	0.4877	7.8178	0.1243	46.6582	-0.532811	this_study
E_coli_K12_MG1655_wt	glucose	40	0	0.3932	6.8619	0	41.1714	0	this_study
E_coli_K12_MG1655_wt	glucose	50	0	0.3431	6.8931	0	41.3586	0	this_study
E_coli_K12_MG1655_wt	glucose	100	0	0.3236	5.033	0	30.198	0	this_study
E_coli_K12_MG1655_wt	glucose	40	0.2132	0.4057	8.186	-0.0993	49.3146	0.40272	this_study
E_coli_K12_MG1655_wt	glucose	20	0.3457	0.534	9.1419	0.842	53.1674	-3.16735	this_study
E_coli_K12_MG1655_wt	glucose	0	30.8668	0.4254	5.1545	-1.5253	33.9776	8.97827	Enjalbert_2017
E_coli_K12_MG1655_wt	glucose	0	33.5324	0.435	5.6842	-1.1208	36.3468	6.16726	Enjalbert_2017
E_coli_K12_MG1655_wt	glucose	0	30.2457	0.4839	5.5058	-1.318	35.6708	7.3898	Enjalbert_2017
E_coli_K12_MG1655_wt	glucose	0	30.5893	0.4889	6.3666	-1.3015	40.8026	6.3795	this_study
E_coli_K12_MG1655_wt	glucose	10	31.9411	0.4689	5.498	-2.2061	37.4002	11.7973	this_study
E_coli_K12_MG1655_wt	glucose	20	32.6493	0.403	5.7862	-3.8321	42.3814	18.0839	this_study
E_coli_K12_MG1655_wt	glucose	30	32.0145	0.3977	4.837	-5.0088	39.0396	25.6601	this_study
E_coli_K12_MG1655_wt	glucose	40	31.6758	0.389	4.3886	-5.1172	36.566	27.9888	this_study
E_coli_K12_MG1655_wt	glucose	50	31.8723	0.3674	4.608	-7.5214	42.6908	35.2366	this_study
E_coli_K12_MG1655_wt	glucose	80	30.9725	0.3338	3.352	-8.0634	36.2388	44.5015	this_study
E_coli_K12_MG1655_wt	glucose	100	30.9422	0.3375	3.2584	-9.9057	39.3618	50.3315	this_study
E_coli_K12_MG1655_wt	glucose	100	32.6406	0.3845	4.3842	-9.5436	45.3924	42.0493	this_study
E_coli_K12_MG1655_wt	glucose	40	36.1861	0.415	5.7393	-7.44	49.3158	30.1729	this_study
E_coli_K12_MG1655_wt	glucose	0	0.4051	0.5428	9.76	2.6504	53.2592	-9.95283	this_study
E_coli_K12_MG1655_wt	glucose	10	0.3263	0.5215	9.5723	1.8987	53.6364	-7.07989	this_study
E_coli_K12_MG1655_wt	glucose	20	0.4283	0.5058	9.0825	0.5781	53.3388	-2.16765	this_study
E_coli_K12_MG1655_wt	glucose	50	0.1006	0.3672	7.4748	0.0255	44.7978	-0.113845	this_study
E_coli_K12_MG1655_wt	glucose	75	0.0307	0.2725	6.5578	0	39.3468	0	this_study
E_coli_K12_MG1655_wt	glucose	100	0.1201	0.2552	6.6751	0	40.0506	0	this_study
E_coli_K12_MG1655_wt	glucose	40	35.3732	0.415	3.5108	-7.4422	35.9492	41.404	this_study
