## Supplementary material for "From toxic waste to beneficial nutrient: acetate boosts *E. coli* growth at low glycolytic flux": Source Data: predicted acetate flux.xlsx

### Sheet: Feuil1
acetate concentration (mM)	Gycolytic activity (%)
	20		40		60		80		100
	qACE (mmol/gDW/h)	sd	qACE (mmol/gDW/h)	sd	qACE (mmol/gDW/h)	sd	qACE (mmol/gDW/h)	sd	qACE (mmol/gDW/h)	sd
0.1	0.736763	0.104002	1.60306	0.217291	2.40997	0.313296	3.16162	0.392359	3.86212	0.457402
0.11514	0.711389	0.0998673	1.58021	0.211004	2.38948	0.306171	3.14333	0.384772	3.84589	0.449589
0.132571	0.682496	0.0958294	1.55418	0.20412	2.36614	0.298255	3.1225	0.376298	3.82741	0.440841
0.152642	0.649648	0.0921579	1.52458	0.196655	2.33959	0.289507	3.09882	0.366874	3.80638	0.431082
0.175751	0.612369	0.0892324	1.49099	0.188658	2.30946	0.279902	3.07192	0.356444	3.7825	0.420242
0.202359	0.570146	0.0875437	1.45293	0.180228	2.27532	0.269434	3.04144	0.344964	3.75544	0.408257
0.232995	0.522431	0.087655	1.40991	0.171526	2.23672	0.258128	3.00698	0.332407	3.72483	0.395079
0.26827	0.468646	0.0901059	1.36141	0.162801	2.19318	0.246049	2.96809	0.318772	3.69028	0.380674
0.308884	0.408189	0.0952813	1.30687	0.154412	2.14421	0.233314	2.92434	0.304088	3.65139	0.365035
0.355648	0.340448	0.103316	1.24574	0.146844	2.0893	0.220109	2.87525	0.288427	3.60774	0.348185
0.409492	0.26481	0.114086	1.17744	0.140708	2.02791	0.206707	2.82035	0.271913	3.5589	0.330187
0.471487	0.180681	0.127279	1.10142	0.136691	1.95954	0.193486	2.75917	0.254735	3.50443	0.311152
0.542868	0.0875097	0.142477	1.01715	0.135443	1.8837	0.180942	2.69124	0.237161	3.4439	0.291248
0.625055	-0.0151937	0.159208	0.924178	0.13741	1.79993	0.169687	2.61614	0.219549	3.37691	0.270713
0.719686	-0.127825	0.176979	0.822089	0.142684	1.70784	0.160416	2.53347	0.202362	3.30308	0.249865
0.828643	-0.250657	0.19528	0.710586	0.150963	1.6071	0.153807	2.44291	0.186175	3.22207	0.229112
0.954095	-0.383811	0.213585	0.589493	0.161631	1.49751	0.150375	2.3442	0.171655	3.13361	0.208967
1.09854	-0.527227	0.231366	0.458782	0.173901	1.37895	0.150298	2.23718	0.159518	3.03749	0.190047
1.26486	-0.68064	0.248094	0.318591	0.186947	1.25146	0.153328	2.12179	0.150418	2.93356	0.173074
1.45635	-0.84356	0.26326	0.169241	0.199983	1.11521	0.15884	1.99809	0.144782	2.82178	0.158821
1.67683	-1.01527	0.276397	0.011242	0.212307	0.970524	0.165989	1.86622	0.142658	2.70216	0.148012
1.9307	-1.19481	0.287107	-0.154714	0.223331	0.817872	0.173896	1.72647	0.143654	2.5748	0.141148
2.223	-1.38104	0.295084	-0.327763	0.23259	0.657852	0.181768	1.57919	0.147042	2.43987	0.138314
2.55955	-1.5726	0.300147	-0.506898	0.23976	0.491169	0.18897	1.42483	0.151959	2.29755	0.139108
2.94705	-1.76802	0.302257	-0.691005	0.244664	0.318608	0.19505	1.26386	0.157588	2.14808	0.142745
3.39322	-1.96575	0.301536	-0.878904	0.24728	0.140995	0.199737	1.09681	0.16327	1.99167	0.148289
3.90694	-2.16418	0.298271	-1.0694	0.247735	-0.0408409	0.202925	0.924149	0.168535	1.82852	0.154861
4.49843	-2.36177	0.292908	-1.26134	0.246297	-0.226107	0.204658	0.746344	0.173096	1.65877	0.161749
5.17947	-2.55704	0.286031	-1.45362	0.243347	-0.414078	0.205092	0.563777	0.176811	1.48248	0.168431
5.96362	-2.74866	0.278318	-1.64527	0.239344	-0.604124	0.204462	0.37675	0.179647	1.29965	0.174548
6.86649	-2.93546	0.270486	-1.83546	0.234779	-0.795719	0.203039	0.185481	0.181632	1.1102	0.179866
7.90604	-3.11648	0.263214	-2.02347	0.230116	-0.988445	0.201087	-0.0098902	0.182826	0.914009	0.184243
9.10298	-3.29093	0.257058	-2.20877	0.225734	-1.18198	0.19882	-0.209278	0.183281	0.710912	0.187589
10.4811	-3.45823	0.25237	-2.39091	0.221882	-1.37606	0.196378	-0.412619	0.183029	0.500764	0.189854
12.0679	-3.61795	0.249255	-2.56954	0.21865	-1.57046	0.193809	-0.619827	0.182075	0.283488	0.191019
13.895	-3.76982	0.247567	-2.7444	0.215976	-1.76494	0.191084	-0.830741	0.180404	0.0591276	0.191096
15.9986	-3.91364	0.246965	-2.9152	0.213682	-1.95919	0.188126	-1.04507	0.178011	-0.172087	0.190147
18.4207	-4.04929	0.247002	-3.08166	0.211545	-2.15282	0.184865	-1.26236	0.174946	-0.409687	0.18832
21.2095	-4.17669	0.247235	-3.24343	0.209374	-2.34528	0.18131	-1.48193	0.171376	-0.652915	0.185894
24.4205	-4.29574	0.247323	-3.40009	0.2071	-2.53587	0.177636	-1.70285	0.167675	-0.900692	0.18335
28.1177	-4.40635	0.247118	-3.55111	0.204869	-2.72369	0.174286	-1.92393	0.164519	-1.15161	0.181445
32.3746	-4.50835	0.246738	-3.69584	0.203125	-2.90768	0.172067	-2.14377	0.162979	-1.40393	0.181269
37.2759	-4.60156	0.246625	-3.83357	0.202682	-3.08663	0.172203	-2.3607	0.16453	-1.65565	0.184232
42.9193	-4.68574	0.247589	-3.96348	0.204731	-3.25921	0.176269	-2.57292	0.170887	-1.90451	0.191897
49.4171	-4.76061	0.250798	-4.08472	0.210754	-3.42402	0.185924	-2.7785	0.18362	-2.14812	0.205677
56.8987	-4.82587	0.257696	-4.19641	0.222287	-3.57962	0.202501	-2.9755	0.203742	-2.38403	0.226504
65.5129	-4.88121	0.269812	-4.2977	0.240586	-3.72463	0.226696	-3.16201	0.231534	-2.60982	0.254693
75.4312	-4.9263	0.288477	-4.38777	0.266373	-3.85775	0.258533	-3.33623	0.266698	-2.8232	0.290029
86.8511	-4.96085	0.314574	-4.46591	0.29978	-3.9778	0.297582	-3.49653	0.308623	-3.02209	0.331984
100	-4.98459	0.348424	-4.53146	0.340482	-4.08377	0.343191	-3.6415	0.356599	-3.20467	0.379887
