## Supplementary material for "From toxic waste to beneficial nutrient: acetate boosts *E. coli* growth at low glycolytic flux": Source Data: measured acetate flux.xlsx

### Sheet: Feuil1
strain	carbon_source	aMG (mM)	ACE (mM)	qACE (mmol/gDW/h)	source
E_coli_K12_MG1655_wt	glucose	100	0.1034	-0.0241	this_study
E_coli_K12_MG1655_wt	glucose	100	0.1343	-0.0376	this_study
E_coli_K12_MG1655_wt	glucose	100	0.2002	0	this_study
E_coli_K12_MG1655_wt	glucose	100	1.188	-3.5242	this_study
E_coli_K12_MG1655_wt	glucose	100	1.5992	-3.9486	this_study
E_coli_K12_MG1655_wt	glucose	100	2.6894	-5.6025	this_study
E_coli_K12_MG1655_wt	glucose	100	2.9126	-4.4423	this_study
E_coli_K12_MG1655_wt	glucose	100	3.9984	-5.9333	this_study
E_coli_K12_MG1655_wt	glucose	100	4.8475	-7.0216	this_study
E_coli_K12_MG1655_wt	glucose	100	5.3293	-7.871	this_study
E_coli_K12_MG1655_wt	glucose	100	6.4719	-7.5433	this_study
E_coli_K12_MG1655_wt	glucose	100	6.4928	-7.3778	this_study
E_coli_K12_MG1655_wt	glucose	100	6.7722	-9.1051	this_study
E_coli_K12_MG1655_wt	glucose	100	7.7166	-7.5863	this_study
E_coli_K12_MG1655_wt	glucose	100	7.8041	-7.9266	this_study
E_coli_K12_MG1655_wt	glucose	100	9.9574	-8.9509	this_study
E_coli_K12_MG1655_wt	glucose	100	10.095	-7.2434	this_study
E_coli_K12_MG1655_wt	glucose	100	10.9241	-8.2623	this_study
E_coli_K12_MG1655_wt	glucose	100	32.6406	-9.5436	this_study
E_coli_K12_MG1655_wt	glucose	100	57.5955	-10.134	this_study
E_coli_K12_MG1655_wt	glucose	100	60.9498	-10.7105	this_study
E_coli_K12_MG1655_wt	glucose	100	64.6187	-9.4267	this_study
E_coli_K12_MG1655_wt	glucose	100	102.093	-9.7334	this_study
E_coli_K12_MG1655_wt	glucose	100	115.232	-11.3478	this_study
E_coli_K12_MG1655_wt	glucose	0	0.452	1.517	Enjalbert_2017
E_coli_K12_MG1655_wt	glucose	0	1.116	1.2685	Enjalbert_2017
E_coli_K12_MG1655_wt	glucose	0	2.0472	0.7758	Enjalbert_2017
E_coli_K12_MG1655_wt	glucose	0	2.8625	0.6789	Enjalbert_2017
E_coli_K12_MG1655_wt	glucose	0	5.2859	0.0174	Enjalbert_2017
E_coli_K12_MG1655_wt	glucose	0	9.1062	-0.9915	Enjalbert_2017
E_coli_K12_MG1655_wt	glucose	0	16.6748	-1.2867	Enjalbert_2017
E_coli_K12_MG1655_wt	glucose	0	16.7663	-2.0785	Enjalbert_2017
E_coli_K12_MG1655_wt	glucose	0	17.0022	-1.5308	Enjalbert_2017
E_coli_K12_MG1655_wt	glucose	0	30.8668	-1.5253	Enjalbert_2017
E_coli_K12_MG1655_wt	glucose	0	57.9229	-1.2536	Enjalbert_2017
E_coli_K12_MG1655_wt	glucose	0	0.4784	1.9847	Enjalbert_2017
E_coli_K12_MG1655_wt	glucose	0	4.5567	0.5465	Enjalbert_2017
E_coli_K12_MG1655_wt	glucose	0	8.1016	-0.1368	Enjalbert_2017
E_coli_K12_MG1655_wt	glucose	0	8.221	-0.3939	Enjalbert_2017
E_coli_K12_MG1655_wt	glucose	0	7.8296	-0.6102	Enjalbert_2017
E_coli_K12_MG1655_wt	glucose	0	33.5324	-1.1208	Enjalbert_2017
E_coli_K12_MG1655_wt	glucose	0	66.2036	-1.2775	Enjalbert_2017
E_coli_K12_MG1655_wt	glucose	0	0.437	2.5743	Enjalbert_2017
E_coli_K12_MG1655_wt	glucose	0	1.2847	2.0519	Enjalbert_2017
E_coli_K12_MG1655_wt	glucose	0	1.5559	1.8284	Enjalbert_2017
E_coli_K12_MG1655_wt	glucose	0	12.0256	-1.2624	Enjalbert_2017
E_coli_K12_MG1655_wt	glucose	0	30.2457	-1.318	Enjalbert_2017
E_coli_K12_MG1655_wt	glucose	0	0.548	2.3336	Enjalbert_2017
E_coli_K12_MG1655_wt	glucose	0	2.2956	1.8523	Enjalbert_2017
E_coli_K12_MG1655_wt	glucose	40	0.2132	-0.0993	this_study
E_coli_K12_MG1655_wt	glucose	40	7.247	-4.2201	this_study
E_coli_K12_MG1655_wt	glucose	40	10.696	-5.0262	this_study
E_coli_K12_MG1655_wt	glucose	40	16.7314	-6.7906	this_study
E_coli_K12_MG1655_wt	glucose	40	24.4484	-6.9211	this_study
E_coli_K12_MG1655_wt	glucose	40	57.8808	-6.7029	this_study
E_coli_K12_MG1655_wt	glucose	40	128.736	-7.62	this_study
E_coli_K12_MG1655_wt	glucose	40	5.0467	-3.1248	this_study
E_coli_K12_MG1655_wt	glucose	40	9.9719	-4.2913	this_study
E_coli_K12_MG1655_wt	glucose	40	12.3571	-5.1143	this_study
E_coli_K12_MG1655_wt	glucose	40	18.1338	-6.5364	this_study
E_coli_K12_MG1655_wt	glucose	40	36.1861	-7.44	this_study
E_coli_K12_MG1655_wt	glucose	40	84.0539	-6.19	this_study
E_coli_K12_MG1655_wt	glucose	20	0.3244	1.9326	this_study
E_coli_K12_MG1655_wt	glucose	20	4.8294	-1.4643	this_study
E_coli_K12_MG1655_wt	glucose	20	9.4687	-3.0355	this_study
E_coli_K12_MG1655_wt	glucose	20	15.1743	-3.1791	this_study
E_coli_K12_MG1655_wt	glucose	20	0.3457	0.842	this_study
E_coli_K12_MG1655_wt	glucose	40	1.0254	-0.9366	this_study
E_coli_K12_MG1655_wt	glucose	40	3.649	-2.5834	this_study
E_coli_K12_MG1655_wt	glucose	20	0.6131	1.0113	this_study
E_coli_K12_MG1655_wt	glucose	20	0.6762	0.9277	this_study
E_coli_K12_MG1655_wt	glucose	20	1.0496	0.6006	this_study
E_coli_K12_MG1655_wt	glucose	20	0.3017	1.5562	this_study
E_coli_K12_MG1655_wt	glucose	20	1.4168	0.9466	this_study
E_coli_K12_MG1655_wt	glucose	20	3.3587	-1.2742	this_study
E_coli_K12_MG1655_wt	glucose	20	2.7246	-0.8527	this_study
E_coli_K12_MG1655_wt	glucose	20	2.5888	-0.3916	this_study
E_coli_K12_MG1655_wt	glucose	20	3.3768	-0.6222	this_study
E_coli_K12_MG1655_wt	glucose	20	3.7791	-1.0954	this_study
E_coli_K12_MG1655_wt	glucose	20	7.2792	-1.3046	this_study
E_coli_K12_MG1655_wt	glucose	20	10.9444	-2.609	this_study
E_coli_K12_MG1655_wt	glucose	20	10.8406	-1.8783	this_study
E_coli_K12_MG1655_wt	glucose	20	21.261	-2.7449	this_study
E_coli_K12_MG1655_wt	glucose	20	20.5239	-2.6624	this_study
E_coli_K12_MG1655_wt	glucose	20	51.9865	-2.2993	this_study
E_coli_K12_MG1655_wt	glucose	20	53.2813	-2.3574	this_study
E_coli_K12_MG1655_wt	glucose	20	88.4203	-3.2745	this_study
E_coli_K12_MG1655_wt	glucose	20	103.474	-3.5335	this_study
