## Supplementary material for "From toxic waste to beneficial nutrient: acetate boosts *E. coli* growth at low glycolytic flux": Source Data: predicted growth rate.xlsx

### Sheet: Feuil1
acetate concentration (mM)	Gycolytic activity (%)
	20		100
	mu (h-1)	sd	mu (h-1)	sd
0.1	0.1134	0.00606007	0.556951	0.0272825
0.11514	0.11477	0.00584174	0.55755	0.0268887
0.132571	0.11633	0.00563079	0.558229	0.0264494
0.152642	0.118101	0.00544198	0.558996	0.0259614
0.175751	0.120111	0.00529562	0.559861	0.025422
0.202359	0.122385	0.00521749	0.560834	0.0248291
0.232995	0.124953	0.00523677	0.561924	0.0241815
0.26827	0.127845	0.00538135	0.563141	0.0234791
0.308884	0.131091	0.00567164	0.564493	0.0227238
0.355648	0.134724	0.00611577	0.565989	0.0219188
0.409492	0.138775	0.00670878	0.567634	0.0210701
0.471487	0.143272	0.0074353	0.569432	0.0201863
0.542868	0.148242	0.00827344	0.571385	0.0192787
0.625055	0.153708	0.00919775	0.573487	0.0183619
0.719686	0.159685	0.0101808	0.57573	0.0174536
0.828643	0.166183	0.0111939	0.578099	0.0165739
0.954095	0.1732	0.0122075	0.58057	0.0157447
1.09854	0.180725	0.0131916	0.583112	0.0149882
1.26486	0.188732	0.0141165	0.585686	0.0143246
1.45635	0.197184	0.0149538	0.58824	0.01377
1.67683	0.206028	0.0156776	0.590714	0.013334
1.9307	0.215197	0.0162662	0.593038	0.0130181
2.223	0.224612	0.0167038	0.595132	0.0128162
2.55955	0.234182	0.016982	0.596909	0.0127155
2.94705	0.243807	0.0171011	0.598275	0.0127002
3.39322	0.253382	0.0170711	0.599132	0.0127544
3.90694	0.2628	0.0169122	0.599381	0.0128653
4.49843	0.271954	0.0166542	0.598926	0.0130251
5.17947	0.280745	0.0163353	0.597672	0.0132313
5.96362	0.289079	0.0159986	0.595538	0.0134862
6.86649	0.296875	0.015689	0.592449	0.0137956
7.90604	0.304067	0.0154469	0.588349	0.014166
9.10298	0.310599	0.0153027	0.583198	0.0146031
10.4811	0.316434	0.0152724	0.576978	0.015109
12.0679	0.321547	0.015355	0.569692	0.0156819
13.895	0.325928	0.0155344	0.561367	0.0163156
15.9986	0.329579	0.0157837	0.552055	0.0170003
18.4207	0.332514	0.0160714	0.541832	0.0177244
21.2095	0.334757	0.0163671	0.530794	0.0184771
24.4205	0.336336	0.0166473	0.519057	0.0192502
28.1177	0.337288	0.0168985	0.506752	0.0200408
32.3746	0.337652	0.0171202	0.494016	0.0208532
37.2759	0.337468	0.017327	0.480991	0.0216996
42.9193	0.336775	0.0175496	0.467815	0.022601
49.4171	0.335611	0.0178354	0.454619	0.0235854
56.8987	0.33401	0.0182463	0.441518	0.0246868
65.5129	0.332	0.0188538	0.428611	0.025941
75.4312	0.329605	0.0197312	0.415973	0.0273827
86.8511	0.326843	0.0209426	0.403662	0.0290417
100	0.323726	0.0225333	0.391711	0.0309394
