## Supplementary material for "From toxic waste to beneficial nutrient: acetate boosts *E. coli* growth at low glycolytic flux": Source Data: measured growth rate.xlsx

### Sheet: Feuil1
strain	carbon_source	aMG (mM)	ACE (mM)	mu (h-1)	source
E_coli_K12_MG1655_wt	glucose	100	0.1034	0.2807	this_study
E_coli_K12_MG1655_wt	glucose	100	0.1343	0.2567	this_study
E_coli_K12_MG1655_wt	glucose	100	0.2002	0.2992	this_study
E_coli_K12_MG1655_wt	glucose	100	1.188	0.3801	this_study
E_coli_K12_MG1655_wt	glucose	100	1.5992	0.4013	this_study
E_coli_K12_MG1655_wt	glucose	100	2.6894	0.4174	this_study
E_coli_K12_MG1655_wt	glucose	100	2.9126	0.3795	this_study
E_coli_K12_MG1655_wt	glucose	100	3.9984	0.4014	this_study
E_coli_K12_MG1655_wt	glucose	100	4.8475	0.3901	this_study
E_coli_K12_MG1655_wt	glucose	100	5.3293	0.4265	this_study
E_coli_K12_MG1655_wt	glucose	100	6.4719	0.3954	this_study
E_coli_K12_MG1655_wt	glucose	100	6.4928	0.4037	this_study
E_coli_K12_MG1655_wt	glucose	100	6.7722	0.3927	this_study
E_coli_K12_MG1655_wt	glucose	100	7.7166	0.3867	this_study
E_coli_K12_MG1655_wt	glucose	100	7.8041	0.4023	this_study
E_coli_K12_MG1655_wt	glucose	100	9.9574	0.386	this_study
E_coli_K12_MG1655_wt	glucose	100	10.095	0.3638	this_study
E_coli_K12_MG1655_wt	glucose	100	10.9241	0.34	this_study
E_coli_K12_MG1655_wt	glucose	100	32.6406	0.3845	this_study
E_coli_K12_MG1655_wt	glucose	100	57.5955	0.3375	this_study
E_coli_K12_MG1655_wt	glucose	100	60.9498	0.3593	this_study
E_coli_K12_MG1655_wt	glucose	100	64.6187	0.344	this_study
E_coli_K12_MG1655_wt	glucose	100	102.093	0.2723	this_study
E_coli_K12_MG1655_wt	glucose	100	115.232	0.3244	this_study
E_coli_K12_MG1655_wt	glucose	0	0.452	0.5211	Enjalbert_2017
E_coli_K12_MG1655_wt	glucose	0	1.116	0.6111	Enjalbert_2017
E_coli_K12_MG1655_wt	glucose	0	2.0472	0.6132	Enjalbert_2017
E_coli_K12_MG1655_wt	glucose	0	2.8625	0.5025	Enjalbert_2017
E_coli_K12_MG1655_wt	glucose	0	5.2859	0.4963	Enjalbert_2017
E_coli_K12_MG1655_wt	glucose	0	9.1062	0.4882	Enjalbert_2017
E_coli_K12_MG1655_wt	glucose	0	16.6748	0.5476	Enjalbert_2017
E_coli_K12_MG1655_wt	glucose	0	16.7663	0.4998	Enjalbert_2017
E_coli_K12_MG1655_wt	glucose	0	17.0022	0.4746	Enjalbert_2017
E_coli_K12_MG1655_wt	glucose	0	30.8668	0.4254	Enjalbert_2017
E_coli_K12_MG1655_wt	glucose	0	57.9229	0.3775	Enjalbert_2017
E_coli_K12_MG1655_wt	glucose	0	0.4784	0.6457	Enjalbert_2017
E_coli_K12_MG1655_wt	glucose	0	4.5567	0.6185	Enjalbert_2017
E_coli_K12_MG1655_wt	glucose	0	8.1016	0.5549	Enjalbert_2017
E_coli_K12_MG1655_wt	glucose	0	8.221	0.5648	Enjalbert_2017
E_coli_K12_MG1655_wt	glucose	0	7.8296	0.5276	Enjalbert_2017
E_coli_K12_MG1655_wt	glucose	0	33.5324	0.435	Enjalbert_2017
E_coli_K12_MG1655_wt	glucose	0	66.2036	0.3825	Enjalbert_2017
E_coli_K12_MG1655_wt	glucose	0	0.437	0.5836	Enjalbert_2017
E_coli_K12_MG1655_wt	glucose	0	1.2847	0.6209	Enjalbert_2017
E_coli_K12_MG1655_wt	glucose	0	1.5559	0.5643	Enjalbert_2017
E_coli_K12_MG1655_wt	glucose	0	12.0256	0.5321	Enjalbert_2017
E_coli_K12_MG1655_wt	glucose	0	30.2457	0.4839	Enjalbert_2017
E_coli_K12_MG1655_wt	glucose	0	0.548	0.5571	Enjalbert_2017
E_coli_K12_MG1655_wt	glucose	0	2.2956	0.6307	Enjalbert_2017
E_coli_K12_MG1655_wt	glucose	100	0.6085	0.33	this_study
