## Supplementary material for "From toxic waste to beneficial nutrient: acetate boosts *E. coli* growth at low glycolytic flux": Source Data: growth rate.xlsx

### Sheet: Feuil1
strain	genotype	carbon_source	replicate	aMG (mM)	ACE (mM)	mu (h-1)
E_coli_K12_BW25113	wt	glucose	1	100	0	0.4234
E_coli_K12_BW25113	wt	glucose	1	100	10	0.4648
E_coli_K12_BW25113	wt	glucose	2	100	0	0.4426
E_coli_K12_BW25113	wt	glucose	2	100	10	0.471
E_coli_K12_BW25113	wt	glucose	3	100	0	0.4601
E_coli_K12_BW25113	wt	glucose	3	100	10	0.4951
E_coli_K12_BW25113	wt	glucose	4	100	0	0.4605
E_coli_K12_BW25113	wt	glucose	4	100	10	0.5072
E_coli_K12_BW25113	wt	glucose	5	100	0	0.471
E_coli_K12_BW25113	wt	glucose	5	100	10	0.515
E_coli_K12_BW25113	wt	glucose	6	100	0	0.5023
E_coli_K12_BW25113	wt	glucose	6	100	10	0.5511
E_coli_K12_BW25113	wt	glucose	7	0	0	0.6206
E_coli_K12_BW25113	wt	glucose	7	0	10	0.5842
E_coli_K12_BW25113	wt	glucose	8	0	0	0.6217
E_coli_K12_BW25113	wt	glucose	8	0	10	0.5857
E_coli_K12_BW25113	wt	glucose	9	0	0	0.6105
E_coli_K12_BW25113	wt	glucose	9	0	10	0.5714
E_coli_K12_BW25113	wt	glucose	10	0	0	0.6115
E_coli_K12_BW25113	wt	glucose	10	0	10	0.5767
