## Supplementary material for "From toxic waste to beneficial nutrient: acetate boosts *E. coli* growth at low glycolytic flux": Source Data: growth rate.xlsx

### Sheet: Feuil1
strain	genotype	carbon_source	replicate	aMG	ACE	mu
E_coli_K12_BW25113	delta_pgi	glucose	1	0	0	0.2117
E_coli_K12_BW25113	delta_pgi	glucose	1	0	10	0.2925
E_coli_K12_BW25113	delta_pfkA	glucose	1	0	0	0.0739
E_coli_K12_BW25113	delta_pfkA	glucose	1	0	10	0.143
E_coli_K12_BW25113	delta_pgi	glucose	2	0	0	0.1793
E_coli_K12_BW25113	delta_pgi	glucose	2	0	10	0.2991
E_coli_K12_BW25113	delta_pfkA	glucose	2	0	0	0.0706
E_coli_K12_BW25113	delta_pfkA	glucose	2	0	10	0.1658
E_coli_K12_BW25113	delta_pgi	glucose	3	0	0	0.1816
E_coli_K12_BW25113	delta_pgi	glucose	3	0	10	0.3156
E_coli_K12_BW25113	delta_pfkA	glucose	3	0	0	0.0758
E_coli_K12_BW25113	delta_pfkA	glucose	3	0	10	0.1691
