## Supplementary material for "From toxic waste to beneficial nutrient: acetate boosts *E. coli* growth at low glycolytic flux": Source Data: growth rate.xlsx

### Sheet: Feuil1
strain	genotype	carbon_source	experiment_number	aMG	ACE	mu
E_coli_K12_BW25113	wt	glucose	1	100	0	0.4234
E_coli_K12_BW25113	wt	glucose	1	100	10	0.4648
E_coli_K12_BW25113	delta_pta	glucose	1	100	0	0.4472
E_coli_K12_BW25113	delta_pta	glucose	1	100	10	0.415
E_coli_K12_BW25113	delta_acs	glucose	1	100	0	0.437
E_coli_K12_BW25113	delta_acs	glucose	1	100	10	0.4686
E_coli_K12_BW25113	wt	glucose	2	100	0	0.4426
E_coli_K12_BW25113	wt	glucose	2	100	10	0.471
E_coli_K12_BW25113	delta_pta	glucose	2	100	0	0.4425
E_coli_K12_BW25113	delta_pta	glucose	2	100	10	0.4146
E_coli_K12_BW25113	delta_acs	glucose	2	100	0	0.4746
E_coli_K12_BW25113	delta_acs	glucose	2	100	10	0.5134
E_coli_K12_BW25113	wt	glucose	3	100	0	0.4601
E_coli_K12_BW25113	wt	glucose	3	100	10	0.4951
E_coli_K12_BW25113	delta_pta	glucose	3	100	0	0.4667
E_coli_K12_BW25113	delta_pta	glucose	3	100	10	0.4418
E_coli_K12_BW25113	delta_acs	glucose	3	100	0	0.4362
E_coli_K12_BW25113	delta_acs	glucose	3	100	10	0.47
E_coli_K12_BW25113	wt	glucose	4	100	0	0.4605
E_coli_K12_BW25113	wt	glucose	4	100	10	0.5072
E_coli_K12_BW25113	wt	glucose	5	100	0	0.471
E_coli_K12_BW25113	wt	glucose	5	100	10	0.515
E_coli_K12_BW25113	wt	glucose	6	100	0	0.5023
E_coli_K12_BW25113	wt	glucose	6	100	10	0.5511
