## Supplementary material for "From toxic waste to beneficial nutrient: acetate boosts *E. coli* growth at low glycolytic flux": Source Data: growth rate.xlsx

### Sheet: Feuil1
strain	genotype	carbon_source	replicate	aMG	ACE	mu
E_coli_K12_BW25113	wt	glycerol	7	0	0	0.3847
E_coli_K12_BW25113	wt	glycerol	7	0	10	0.4151
E_coli_K12_BW25113	delta_pta	glycerol	7	0	0	0.4265
E_coli_K12_BW25113	delta_pta	glycerol	7	0	10	0.3873
E_coli_K12_BW25113	delta_acs	glycerol	7	0	0	0.3894
E_coli_K12_BW25113	delta_acs	glycerol	7	0	10	0.4182
E_coli_K12_BW25113	wt	glycerol	8	0	10	0.4393
E_coli_K12_BW25113	wt	glycerol	8	0	0	0.41
E_coli_K12_BW25113	delta_pta	glycerol	8	0	0	0.4099
E_coli_K12_BW25113	delta_pta	glycerol	8	0	10	0.3852
E_coli_K12_BW25113	delta_acs	glycerol	8	0	0	0.4221
E_coli_K12_BW25113	delta_acs	glycerol	8	0	10	0.4537
E_coli_K12_BW25113	wt	glycerol	9	0	0	0.413
E_coli_K12_BW25113	wt	glycerol	9	0	10	0.4346
E_coli_K12_BW25113	delta_pta	glycerol	9	0	0	0.4369
E_coli_K12_BW25113	delta_pta	glycerol	9	0	10	0.3994
E_coli_K12_BW25113	delta_acs	glycerol	9	0	0	0.4262
E_coli_K12_BW25113	delta_acs	glycerol	9	0	10	0.4596
