## Supplementary material for "From toxic waste to beneficial nutrient: acetate boosts *E. coli* growth at low glycolytic flux": Source Data: growth rate.xlsx

### Sheet: Feuil1
strain	genotype	carbon_source	replicate	aMG	ACE	mu
E_coli_K12_BW25113	wt	galactose	10	0	0	0.2308
E_coli_K12_BW25113	wt	galactose	10	0	10	0.3511
E_coli_K12_BW25113	delta_pta	galactose	10	0	0	0.2382
E_coli_K12_BW25113	delta_pta	galactose	10	0	10	0.2382
E_coli_K12_BW25113	delta_acs	galactose	10	0	0	0.1932
E_coli_K12_BW25113	delta_acs	galactose	10	0	10	0.2882
E_coli_K12_BW25113	wt	galactose	11	0	10	0.3074
E_coli_K12_BW25113	wt	galactose	11	0	0	0.201
E_coli_K12_BW25113	delta_pta	galactose	11	0	0	0.2267
E_coli_K12_BW25113	delta_pta	galactose	11	0	10	0.2774
E_coli_K12_BW25113	delta_acs	galactose	11	0	0	0.1918
E_coli_K12_BW25113	delta_acs	galactose	11	0	10	0.3027
E_coli_K12_BW25113	wt	galactose	12	0	0	0.2238
E_coli_K12_BW25113	wt	galactose	12	0	10	0.3368
E_coli_K12_BW25113	delta_pta	galactose	12	0	0	0.2377
E_coli_K12_BW25113	delta_pta	galactose	12	0	10	0.2531
E_coli_K12_BW25113	delta_acs	galactose	12	0	0	0.1841
E_coli_K12_BW25113	delta_acs	galactose	12	0	10	0.2775
E_coli_K12_BW25113	delta_pta	galactose	13	0	0	0.2643
E_coli_K12_BW25113	delta_pta	galactose	13	0	10	0.2369
E_coli_K12_BW25113	delta_pta	galactose	14	0	0	0.2556
E_coli_K12_BW25113	delta_pta	galactose	14	0	10	0.2389
