## Supplementary material for "From toxic waste to beneficial nutrient: acetate boosts *E. coli* growth at low glycolytic flux": Source Data: growth rate.xlsx

### Sheet: Feuil1
strain	genotype	carbon_source	experiment_number	aMG	ACE	delta_pH
E_coli_K12_BW25113	wt	glucose	1	0	0	-0.23
E_coli_K12_BW25113	wt	glucose	1	100	0	-0.31
E_coli_K12_BW25113	wt	glucose	1	100	10	-0.21
E_coli_K12_BW25113	wt	glucose	1	100	100	-0.14
E_coli_K12_BW25113	wt	glucose	2	0	0	-0.35
E_coli_K12_BW25113	wt	glucose	2	100	0	-0.25
E_coli_K12_BW25113	wt	glucose	2	100	10	-0.19
E_coli_K12_BW25113	wt	glucose	2	100	100	-0.14
E_coli_K12_BW25113	wt	glucose	3	0	0	-0.27
E_coli_K12_BW25113	wt	glucose	3	100	0	-0.24
E_coli_K12_BW25113	wt	glucose	3	100	10	-0.15
E_coli_K12_BW25113	wt	glucose	3	100	100	-0.12
E_coli_K12_BW25113	wt	glycerol	4	0	0	-0.3
E_coli_K12_BW25113	wt	glycerol	4	0	10	-0.22
E_coli_K12_BW25113	wt	galactose	5	0	0	-0.25
E_coli_K12_BW25113	wt	galactose	5	0	10	-0.17
E_coli_K12_BW25113	wt	glycerol	6	0	0	-0.21
E_coli_K12_BW25113	wt	glycerol	6	0	10	-0.15
E_coli_K12_BW25113	wt	galactose	7	0	0	-0.17
E_coli_K12_BW25113	wt	galactose	7	0	10	-0.14
E_coli_K12_BW25113	wt	glycerol	8	0	0	-0.16
E_coli_K12_BW25113	wt	glycerol	8	0	10	-0.14
E_coli_K12_BW25113	wt	galactose	9	0	0	-0.15
E_coli_K12_BW25113	wt	galactose	9	0	10	-0.12
