## Supplementary material for "From toxic waste to beneficial nutrient: acetate boosts *E. coli* growth at low glycolytic flux": Source Data: growth rate.xlsx

### Sheet: Feuil1
genotype	carbon_source	experiment_number	aMG	ACETIC_ACID	mu	delta_pH
E_coli_K12_BW25113	glucose	1	0	0	0.6283	-0.25
E_coli_K12_BW25113	glucose	1	100	0	0.3905	-0.22
E_coli_K12_BW25113	glucose	1	100	10	0.439	-0.18
E_coli_K12_BW25113	glycerol	1	0	0	0.3807	-0.21
E_coli_K12_BW25113	glycerol	1	0	10	0.4168	-0.1
E_coli_K12_BW25113	galactose	1	0	0	0.1509	-0.11
E_coli_K12_BW25113	galactose	1	0	10	0.3063	0
E_coli_K12_BW25113	glucose	2	0	0	0.59	-0.26
E_coli_K12_BW25113	glucose	2	0	10	0.5678	-0.19
E_coli_K12_BW25113	glucose	3	0	0	0.6029	-0.27
E_coli_K12_BW25113	glucose	3	0	10	0.5793	-0.15
E_coli_K12_BW25113	glucose	4	0	0	0.6038	-0.29
E_coli_K12_BW25113	glucose	4	0	10	0.5786	-0.18
E_coli_K12_BW25113	glucose	5	0	0	0.6234	-0.31
E_coli_K12_BW25113	glucose	5	100	0	0.4272	-0.38
E_coli_K12_BW25113	glucose	5	100	10	0.4555	-0.23
E_coli_K12_BW25113	glucose	6	0	0	0.6238	-0.27
E_coli_K12_BW25113	glucose	6	100	0	0.3949	-0.21
E_coli_K12_BW25113	glucose	6	100	10	0.4264	-0.16
E_coli_K12_BW25113	glycerol	7	0	0	0.3856	-0.19
E_coli_K12_BW25113	glycerol	7	0	10	0.4065	-0.15
E_coli_K12_BW25113	galactose	8	0	0	0.1897	-0.08
E_coli_K12_BW25113	galactose	8	0	10	0.3186	-0.04
E_coli_K12_BW25113	glucose	9	0	0	0.632251	-0.33
E_coli_K12_BW25113	glucose	9	100	0	0.423267	-0.23
E_coli_K12_BW25113	glycerol	10	0	0	0.389362	-0.29
E_coli_K12_BW25113	glycerol	10	0	10	0.402106	-0.23
E_coli_K12_BW25113	galactose	11	0	0	0.183136	-0.16
E_coli_K12_BW25113	galactose	11	0	10	0.318044	0.03
